# The Evidence of Cough Contagion in Human Beings

**DOI:** 10.1101/2023.05.25.542258

**Authors:** Ziyou Wang, Huaiqing Wang, Zihan Xia, Dazhi Gao

## Abstract

There is the evidence for cough contagion in human beings caused by empathy rather than physiology.Due to limited study on cough contagion,researchers have doubted whether cough was contagious from emtional contagion like yawn contagion.To deal with the doubts,we observed coughs from 34 adults in Ocean University of China in real time and recorded individual ‘s gender and local time.Then we developed a mathematical model to divide the cough process into several bouts and set a threshold for contagion to construct a response graph.With the graph,we first saw a strong effect of contagion for around 30 seconds no matter how long the bin(< 30*s*) was.Afterwards with mutiple measures,we extracted seven features(e.g.,duration) to describe the transmission chain and then found that there ‘s no time difference in cough contagion.Moreover,we also discovered tthe gender difference that males were more likely to be induced by triggers.Thus,cough contagion seems to be a normal phenomenon in human beings providing support to the experimental studies of empathy theory.
