## Supplementary material for "The Evidence of Cough Contagion in Human Beings": Data: bout data.xlsx

### Sheet: Sheet1
number	time	trigger time	gender(1=male,2=female)
3	150	28	2	1
2	2	2	1	1
8	106	21	1	1
2	21	21	1	1
3	78	5	1	1
3	25	23	2	1
3	88	4	2	1
4	55	15	2	1
3	30	16	1	1
2	14	14	1	1
2	11	11	1	1
2	8	8	1	1
7	77	9	1	1
4	169	6	1	1
3	50	25	2	1
2	1	1	2	1
3	268	12	1	1
2	20	20	1	1
3	29	10	1	1
3	53	20	1	1
2	22	22	1	1
3	315	28	1	1
4	60	8	1	1
2	16	16	1	1
4	107	22	2	1
3	29	8	1	1
4	27	13	1	0
2	30	30	1	0
5	70	8	1	0
3	41	7	1	0
5	62	9	2	0
2	18	18	1	0
6	97	25	1	0
2	5	5	2	0
2	6	6	1	0
2	1	1	2	0
3	21	8	2	0
2	25	25	2	0
3	20	14	2	0
3	40	16	1	0
4	35	19	1	1
2	18	18	1	1
5	61	15	2	1
2	22	22	1	1
2	14	14	2	1
4	36	2	2	1
2	23	23	2	1
2	22	22	1	1
2	15	15	2	1
2	6	6	1	1
3	35	28	1	1
2	13	13	1	1
3	9	6	2	1
2	21	21	2	1
2	27	27	2	1
2	8	8	2	1
3	48	23	2	1
2	14	14	1	1
2	21	21	2	1
2	15	15	2	1
3	54	26	2	1
4	62	26	1	1
2	24	24	1	0
2	25	25	1	0
2	25	25	2	0
2	29	29	2	0
2	13	13	2	0
4	66	18	1	0
2	7	7	2	0
3	31	16	2	0
2	21	21	2	0
2	1	1	2	0
2	19	19	2	0
3	30	9	1	0
2	8	8	2	0
2	15	15	1	0
2	9	9	1	0
4	23	12	2	0
3	98	1	1	0
3	52	28	1	0
2	24	24	2	0
5	242	17	1	0
