## Supplementary material for "The Evidence of Cough Contagion in Human Beings": Data: rawdata.xlsx

### Sheet: Sheet2
time	number	Convert to seconds	gender	am/pm
13:30:52	2	0	1	1
13:31:41	1	49	0	1
13:32:19	5	87	0	1
13:33:51	11	179	1	1
13:34:19	9	207	0	1
13:35:07	1	255	0	1
13:36:21	2	329	1	1
13:37:00	12	368	1	1
13:37:51	2	419	1	1
13:38:51	1	479	0	1
13:39:22	4	510	0	1
13:40:16	3	564	0	1
13:40:18	1	566	0	1
13:41:09	14	617	0	1
13:41:30	1	638	0	1
13:41:37	1	645	0	1
13:42:02	3	670	0	1
13:42:19	3	687	0	1
13:42:39	3	707	0	1
13:42:51	2	719	1	1
13:42:55	6	723	0	1
13:44:25	1	813	0	1
13:46:01	1	909	0	1
13:46:48	2	956	1	1
13:47:43	1	1011	0	1
13:48:04	5	1032	0	1
13:48:56	1	1084	0	1
13:49:01	2	1089	1	1
13:49:32	3	1120	0	1
13:50:14	1	1162	0	1
13:50:46	1	1194	0	1
13:52:12	2	1280	1	1
13:52:35	3	1303	0	1
13:52:37	1	1305	0	1
13:53:45	7	1373	1	1
13:53:49	1	1377	0	1
13:55:13	2	1461	1	1
13:55:51	1	1499	0	1
13:57:15	2	1583	1	1
13:57:30	1	1598	0	1
13:57:41	4	1609	0	1
13:58:10	1	1638	0	1
13:58:44	3	1672	0	1
13:59:00	3	1688	0	1
13:59:14	2	1702	1	1
14:02:04	3	1872	0	1
14:02:18	3	1886	0	1
14:03:08	2	1936	1	1
14:04:02	3	1990	0	1
14:04:13	2	2001	1	1
14:06:58	3	2166	0	1
14:07:06	2	2174	1	1
14:08:15	1	2243	0	1
14:08:24	3	2252	0	1
14:08:51	4	2279	0	1
14:08:53	1	2281	0	1
14:09:18	3	2306	0	1
14:09:31	1	2319	0	1
14:09:32	8	2320	0	1
14:10:17	6	2365	0	1
14:10:23	2	2371	1	1
14:11:51	13	2459	0	1
14:12:26	2	2494	1	1
14:13:06	1	2534	1	1
14:13:41	1	2569	0	1
14:17:11	2	2779	1	1
14:17:36	4	2804	0	1
14:18:01	5	2829	0	1
14:19:12	2	2900	1	1
14:19:13	7	2901	1	1

### Sheet: Sheet3
time	number	Convert to seconds	gender	am/pm
14:30:17	1	0	0	1
14:30:29	4	12	0	1
14:34:45	1	268	0	1
14:35:21	7	304	0	1
14:36:48	2	391	0	1
14:37:44	1	447	0	1
14:38:04	2	467	0	1
14:39:04	1	527	0	1
14:39:14	6	537	0	1
14:39:33	3	556	0	1
14:40:15	5	598	0	1
14:40:35	4	618	0	1
14:41:08	1	651	0	1
14:43:14	1	777	0	1
14:45:00	5	883	0	1
14:45:22	1	905	0	1
14:48:18	1	1081	0	1
14:50:00	3	1183	0	1
14:50:28	1	1211	0	1
14:51:45	1	1288	0	1
14:52:35	2	1338	0	1
14:55:15	1	1498	0	1
14:56:00	3	1543	0	1
14:58:06	1	1669	0	1
15:00:39	1	1822	0	1
15:02:28	3	1931	0	1
15:02:36	2	1939	0	1
15:02:55	2	1958	0	1
15:03:28	1	1991	0	1
15:05:02	1	2085	0	1
15:05:18	2	2101	0	1
15:06:35	1	2178	0	1
15:08:30	8	2293	1	1
15:08:52	1	2315	0	1
15:08:54	5	2317	0	1
15:09:47	4	2370	0	1
15:10:17	1	2400	0	1
15:12:00	5	2503	0	1
15:12:08	2	2511	0	1
15:12:29	1	2532	0	1
15:13:29	3	2592	0	1
15:14:17	1	2640	0	1
15:15:38	4	2721	0	1
15:17:17	1	2820	0	1
15:19:01	1	2924	0	1

### Sheet: Sheet4
time	number	Convert to seconds	gender	am/pm
08:05:28	9	0	0	0
08:08:23	1	175	0	0
08:08:36	1	188	0	0
08:08:36	6	188	1	0
08:08:50	1	202	0	0
08:10:05	1	277	0	0
08:11:07	1	339	0	0
08:11:58	1	390	0	0
08:12:47	5	439	0	0
08:13:17	2	469	0	0
08:14:02	2	514	0	0
08:14:10	1	522	0	0
08:14:26	1	538	0	0
08:14:59	1	571	0	0
08:15:12	1	584	0	0
08:17:25	3	717	0	0
08:17:32	1	724	0	0
08:18:06	1	758	0	0
08:18:48	1	800	0	0
08:18:48	3	800	0	0
08:20:39	4	911	1	0
08:20:48	1	920	0	0
08:20:50	11	922	0	0
08:21:13	1	945	0	0
08:21:41	1	973	0	0
08:22:12	1	1004	0	0
08:23:18	1	1070	0	0
08:23:36	5	1088	0	0
08:26:12	2	1244	0	0
08:26:37	4	1269	1	0
08:26:38	1	1270	0	0
08:27:22	1	1314	0	0
08:27:43	10	1335	1	0
08:27:49	3	1341	0	0
08:30:31	6	1503	1	0
08:30:36	1	1508	0	0
08:33:34	1	1686	0	0
08:35:36	1	1808	0	0
08:35:42	2	1814	0	0
08:40:53	7	2125	0	0
08:42:35	8	2227	0	0
08:43:10	7	2262	0	0
08:45:16	1	2388	0	0
08:45:50	1	2422	0	0
08:46:44	4	2476	1	0
08:46:45	5	2477	0	0

### Sheet: Sheet5
time	number	Convert to seconds	gender	am/pm
09:00:55	1	0	1	0
09:01:55	1	60	1	0
09:03:08	3	133	1	0
09:05:26	7	271	0	0
09:06:50	1	355	1	0
09:06:58	1	363	1	0
09:07:11	4	376	0	0
09:09:38	2	523	0	0
09:10:10	3	555	1	0
09:10:35	2	580	0	0
09:12:51	5	716	0	0
09:15:14	1	859	1	0
09:19:13	4	1098	0	0
09:19:53	2	1138	0	0
09:20:26	2	1171	0	0
09:21:57	6	1262	0	0
09:25:40	3	1485	1	0
09:25:54	1	1499	1	0
09:26:00	1	1505	1	0
09:27:54	8	1619	0	0
09:30:26	1	1771	1	0
09:34:10	2	1995	0	0
09:34:26	2	2011	0	0
09:34:50	1	2035	1	0
09:40:31	5	2376	0	0
09:44:35	1	2620	1	0
09:46:17	1	2722	1	0

### Sheet: Sheet6
time	number	Convert to seconds	gender	am/pm
13:30:39	2	0	1	1
13:31:20	4	41	0	1
13:31:39	4	60	0	1
13:31:53	5	74	0	1
13:31:55	2	76	1	1
13:32:30	10	111	0	1
13:32:48	4	129	0	1
13:33:18	6	159	1	1
13:33:33	3	174	0	1
13:33:50	2	191	1	1
13:34:15	1	216	1	1
13:34:19	5	220	0	1
13:34:52	3	253	0	1
13:35:14	5	275	0	1
13:36:31	7	352	1	1
13:37:48	3	429	0	1
13:38:29	2	470	1	1
13:38:43	11	484	1	1
13:40:25	2	586	1	1
13:40:27	4	588	0	1
13:40:52	1	613	1	1
13:41:01	2	622	1	1
13:42:28	3	709	0	1
13:43:40	3	781	0	1
13:47:15	3	996	0	1
13:48:08	1	1049	1	1
13:48:31	6	1072	1	1
13:49:29	1	1130	1	1
13:50:40	1	1201	1	1
13:51:21	4	1242	0	1
13:52:32	2	1313	1	1
13:53:20	4	1361	0	1
13:55:35	4	1496	0	1
13:56:15	1	1536	1	1
13:58:08	2	1649	1	1
13:58:44	4	1685	0	1
13:59:24	3	1725	0	1
13:59:46	1	1747	1	1
14:00:29	3	1790	0	1
14:01:21	7	1842	1	1
14:01:36	2	1857	1	1
14:02:29	3	1910	0	1
14:02:35	8	1916	0	1
14:05:46	4	2107	0	1
14:06:14	9	2135	0	1
14:06:21	2	2142	1	1
14:07:33	1	2214	1	1
14:09:14	1	2315	1	1
14:10:11	5	2372	0	1
14:10:24	8	2385	0	1
14:11:11	7	2432	1	1
14:12:40	3	2521	0	1
14:13:33	6	2574	1	1
14:13:39	1	2580	1	1
14:13:42	12	2583	0	1
14:14:13	5	2614	0	1
14:14:59	2	2660	1	1
14:15:20	6	2681	1	1
14:15:51	1	2712	1	1
14:16:22	2	2743	1	1
14:16:49	5	2770	0	1
14:17:21	7	2802	1	1
14:17:29	1	2810	1	1
14:19:06	1	2907	1	1

### Sheet: Sheet7
time	number	Convert to seconds	gender	am/pm
14:30:06	8	0	1	1
14:30:29	5	23	0	1
14:30:54	4	48	1	1
14:32:58	6	172	0	1
14:34:00	5	234	0	1
14:34:14	7	248	1	1
14:34:52	1	286	1	1
14:35:13	2	307	0	1
14:36:00	2	354	1	1
14:37:15	2	429	1	1
14:38:36	2	510	1	1
14:40:22	4	616	1	1
14:42:16	1	730	1	1
14:42:56	1	770	1	1
14:43:11	7	785	1	1
14:44:53	2	887	1	1
14:45:24	1	918	1	1
14:46:17	13	971	0	1
14:47:03	9	1017	1	1
14:47:52	4	1066	1	1
14:49:47	3	1181	0	1
14:51:47	11	1301	0	1
14:55:23	1	1517	1	1
14:56:05	14	1559	0	1
14:57:15	3	1629	0	1
14:58:55	3	1729	0	1
14:59:28	2	1762	1	1
15:01:26	1	1880	1	1
15:01:52	5	1906	0	1
15:02:20	1	1934	1	1
15:06:18	6	2172	0	1
15:07:42	1	2256	1	1
15:08:48	1	2322	1	1
15:10:41	12	2435	0	1
15:11:11	1	2465	1	1
15:11:58	1	2512	1	1
15:12:50	1	2564	1	1
15:13:46	1	2620	1	1
15:15:45	4	2739	1	1
15:16:22	1	2776	1	1
15:16:54	10	2808	1	1
15:18:39	3	2913	0	1
15:19:05	1	2939	1	1
15:19:29	8	2963	1	1
15:19:41	1	2975	1	1

### Sheet: Sheet8
time	number	Convert to seconds	gender	am/pm
08:00:12	42	0	0	0
08:01:15	71	63	1	0
08:02:09	63	117	0	0
08:03:03	22	171	0	0
08:03:27	63	195	0	0
08:04:41	42	269	0	0
08:06:52	63	400	0	0
08:11:12	21	660	0	0
08:12:09	21	717	0	0
08:12:34	47	742	1	0
08:15:09	71	897	1	0
08:15:34	52	922	0	0
08:22:10	35	1318	1	0
08:23:13	45	1381	1	0
08:25:23	21	1511	0	0
08:26:37	71	1585	1	0
08:27:10	22	1618	0	0
08:32:27	71	1935	1	0
08:32:56	21	1964	0	0
08:34:37	71	2065	1	0
08:34:50	47	2078	1	0
08:36:34	21	2182	0	0
08:36:52	47	2200	1	0
08:37:15	43	2223	0	0
08:37:40	53	2248	0	0
08:39:07	71	2335	1	0
08:39:56	47	2384	1	0
08:40:03	21	2391	0	0
08:45:19	47	2707	1	0
08:47:43	47	2851	1	0

### Sheet: Sheet9
time	number	Convert to seconds	gender	am/pm
09:00:54	71	0	1	0
09:01:10	71	16	1	0
09:01:25	52	31	0	0
09:02:35	41	101	0	0
09:03:48	35	174	1	0
09:04:26	47	212	1	0
09:04:47	42	233	0	0
09:05:25	21	271	0	0
09:06:27	64	333	0	0
09:07:48	71	414	1	0
09:08:38	42	464	0	0
09:09:31	22	517	0	0
09:11:30	47	636	1	0
09:12:31	71	697	1	0
09:12:32	47	698	1	0
09:14:56	71	842	1	0
09:17:55	35	1021	1	0
09:18:14	22	1040	0	0
09:19:09	21	1095	0	0
09:21:08	55	1214	1	0
09:22:14	21	1280	0	0
09:24:21	21	1407	0	0
09:24:30	21	1416	0	0
09:24:51	21	1437	0	0
09:25:58	71	1504	1	0
09:26:06	56	1512	1	0
09:26:47	21	1553	0	0
09:29:05	21	1691	0	0
09:29:46	21	1732	0	0
09:30:01	42	1747	0	0
09:31:07	21	1813	0	0
09:31:16	21	1822	0	0
09:32:56	47	1922	1	0
09:33:08	55	1934	1	0
09:33:10	21	1936	0	0
09:33:19	21	1945	0	0
09:34:23	21	2009	0	0
09:34:24	47	2010	1	0
09:36:01	71	2107	1	0
09:36:42	21	2148	0	0
09:37:10	64	2176	0	0
09:37:34	71	2200	1	0
09:38:25	47	2251	1	0
09:38:49	21	2275	0	0
09:40:36	21	2382	0	0
09:40:53	47	2399	1	0
09:41:18	47	2424	1	0
09:41:54	71	2460	1	0
09:42:25	42	2491	0	0
09:43:55	47	2581	1	0
09:44:38	71	2624	1	0
09:46:02	21	2708	0	0
09:46:59	42	2765	0	0
09:48:36	47	2862	1	0
09:49:40	71	2926	1	0
